# Microbiome structure of ecologically important bioeroding sponges (family Clionaidae): The role of host phylogeny and environmental plasticity

**DOI:** 10.1101/2020.01.28.923250

**Authors:** Oriol Sacristán-Soriano, Xavier Turon, Malcolm Hill

## Abstract

The potential of increased bioerosion by excavating sponges in future environmental scenarios represents a potential threat to coral reef structure and function. If we are to predict changes to coral reef habitats, it is important to understand the biology of these sponges. Little is known about prokaryotic associations in excavating sponges despite the fact that evidence indicates they contribute to the sponge growth through their heterotrophic metabolism and may even act as microborers. Here, we provide the first detailed description of the microbial community of multiple bioeroding sponges from the Clionaidae family (*Cliona varians*, *C. tumula*, *C. delitrix*, *Spheciospongia vesparium*, *Cervicornia cuspidifera*) collected in inshore and offshore coral reefs in the Florida Keys. A total of 6,811 prokaryote OTUs identified using 16S rRNA gene sequencing was detected in the samples studied, including ambient water, belonging to 39 bacterial phyla and 3 archaeal phyla. The microbiomes of species harboring *Symbiodinium* (*Cliona varians*, *C. tumula*, *Cervicornia cuspidifera*) and the azooxanthellate *S. vesparium* were dominated by Alphaproteobacteria that represented from 83 to 96% of total sequences. These clionaid sponges presented species-specific core microbiomes, with 4 OTUs being shared by all sponge samples, albeit with species-specific enrichments. The microbiomes of *C. varians* and *S. vesparium* were stable but showed certain plasticity between offshore and inshore reefs. The distantly related *Cliona delitrix* does not harbor *Symbiodinium,* and had a microbiome dominated by Gammaproteobacteria, which represented 82% of all sequences. Most of the sponge-exclusive OTUs are found in low abundance and belong to the “rare biosphere” category, highlighting the potential importance of these microbes in the ecology of the holobiont. Sponge microbiomes may enhance functional redundancy for the sponge holobiont and allow it to respond to shifting environments over much short time scales than evolutionary change would permit. This work establishes the basis for future research to explore how microbial shifts in bioeroding sponges contribute to bioerosion in the face of a changing environment.
