## Supplemental Table 1 for "Microbiome structure of ecologically important bioeroding sponges (family Clionaidae): The role of host phylogeny and environmental plasticity"

### Sheet: Sheet1
	Supplemental Table S1	Core microbiome defined at 0.1% mean relative abundance. Core abundances across replicates are also shown. OTUs in bold represent those core OTUs shared among species. Sources: Cliona varians, Cliona delitrix, Cliona tumula, Spheciospongia vesparium and seawater.
	C. varians CORE
	Domain	Phylum	Class	Order	Family	Genus	OTU		Core Abundance	Cinc.10	Cinc.7	Cinc.9	Cvar.30	Cvar.31	Cvar.32	Cvar.33	Mean
1	Bacteria	Proteobacteria	Alphaproteobacteria	Alphaproteobacteria_unclassified	Alphaproteobacteria_unclassified	Alphaproteobacteria_unclassified	Otu00001		0.001	0.723882	0.428074	0.390223	0.938228	0.808501	0.949587	0.922183	0.73724
2	Bacteria	Proteobacteria	Alphaproteobacteria	Rhizobiales	Rhizobiales_unclassified	Rhizobiales_unclassified	Otu00002
3	Bacteria	Proteobacteria	Alphaproteobacteria	Alphaproteobacteria_unclassified	Alphaproteobacteria_unclassified	Alphaproteobacteria_unclassified	Otu00003
4	Bacteria	Proteobacteria	Deltaproteobacteria	Bdellovibrionales	Bdellovibrionaceae	Bdellovibrio	Otu00015
5	Bacteria	Actinobacteria	Actinobacteria_unclassified	Actinobacteria_unclassified	Actinobacteria_unclassified	Actinobacteria_unclassified	Otu00030
6	Bacteria	Proteobacteria	Gammaproteobacteria	Betaproteobacteriales	Betaproteobacteriales_unclassified	Betaproteobacteriales_unclassified	Otu00036
7	Bacteria	Proteobacteria	Alphaproteobacteria	Rhizobiales	Rhizobiales_unclassified	Rhizobiales_unclassified	Otu00044
8	Bacteria	Proteobacteria	Alphaproteobacteria	Rhodospirillales	Terasakiellaceae	uncultured	Otu00060
	C. delitrix CORE
	Domain	Phylum	Class	Order	Family	Genus	OTU		Core Abundance	Cdel.15	Cdel.16	Cdel.17	Cdel.18	Mean
1	Bacteria	Proteobacteria	Alphaproteobacteria	Alphaproteobacteria_unclassified	Alphaproteobacteria_unclassified	Alphaproteobacteria_unclassified	Otu00001		0.001	0.874862	0.809803	0.886448	0.910206	0.87033
2	Bacteria	Proteobacteria	Alphaproteobacteria	Rhizobiales	Rhizobiales_unclassified	Rhizobiales_unclassified	Otu00002
3	Bacteria	Proteobacteria	Alphaproteobacteria	Alphaproteobacteria_unclassified	Alphaproteobacteria_unclassified	Alphaproteobacteria_unclassified	Otu00003
4	Bacteria	Proteobacteria	Gammaproteobacteria	Betaproteobacteriales	Betaproteobacteriales_unclassified	Betaproteobacteriales_unclassified	Otu00004
5	Bacteria	Proteobacteria	Alphaproteobacteria	SAR11_clade	Clade_I	Clade_Ia	Otu00005
6	Bacteria	Proteobacteria	Gammaproteobacteria	Gammaproteobacteria_unclassified	Gammaproteobacteria_unclassified	Gammaproteobacteria_unclassified	Otu00006
7	Bacteria	Proteobacteria	Gammaproteobacteria	Gammaproteobacteria_unclassified	Gammaproteobacteria_unclassified	Gammaproteobacteria_unclassified	Otu00008
8	Bacteria	Proteobacteria	Gammaproteobacteria	Gammaproteobacteria_unclassified	Gammaproteobacteria_unclassified	Gammaproteobacteria_unclassified	Otu00012
9	Bacteria	Proteobacteria	Gammaproteobacteria	Gammaproteobacteria_unclassified	Gammaproteobacteria_unclassified	Gammaproteobacteria_unclassified	Otu00013
10	Bacteria	Cyanobacteria	Oxyphotobacteria	Synechococcales	Cyanobiaceae	Synechococcus_CC9902	Otu00017
11	Bacteria	Proteobacteria	Alphaproteobacteria	SAR11_clade	Clade_II	Clade_II_ge	Otu00019
12	Bacteria	Proteobacteria	Proteobacteria_unclassified	Proteobacteria_unclassified	Proteobacteria_unclassified	Proteobacteria_unclassified	Otu00028
13	Bacteria	Proteobacteria	Gammaproteobacteria	SAR86_clade	SAR86_clade_fa	SAR86_clade_ge	Otu00033
14	Bacteria	Proteobacteria	Gammaproteobacteria	Betaproteobacteriales	Betaproteobacteriales_unclassified	Betaproteobacteriales_unclassified	Otu00036
15	Bacteria	Proteobacteria	Gammaproteobacteria	Oceanospirillales	Endozoicomonadaceae	Endozoicomonas	Otu00046
16	Bacteria	Proteobacteria	Alphaproteobacteria	Parvibaculales	PS1_clade	PS1_clade_ge	Otu00050
17	Bacteria	Proteobacteria	Gammaproteobacteria	SAR86_clade	SAR86_clade_fa	SAR86_clade_ge	Otu00069
18	Bacteria	Proteobacteria	Gammaproteobacteria	Gammaproteobacteria_unclassified	Gammaproteobacteria_unclassified	Gammaproteobacteria_unclassified	Otu00076
19	Bacteria	Proteobacteria	Gammaproteobacteria	Gammaproteobacteria_unclassified	Gammaproteobacteria_unclassified	Gammaproteobacteria_unclassified	Otu00078
20	Bacteria	Proteobacteria	Proteobacteria_unclassified	Proteobacteria_unclassified	Proteobacteria_unclassified	Proteobacteria_unclassified	Otu00087
21	Bacteria	Proteobacteria	Gammaproteobacteria	Gammaproteobacteria_unclassified	Gammaproteobacteria_unclassified	Gammaproteobacteria_unclassified	Otu00110
22	Bacteria	Proteobacteria	Gammaproteobacteria	Oceanospirillales	Endozoicomonadaceae	Endozoicomonas	Otu00125
	C. tumula CORE
	Domain	Phylum	Class	Order	Family	Genus	OTU		Core Abundance	Ctum.11	Ctum.12	Ctum.13	Ctum.14	Mean
1	Bacteria	Proteobacteria	Alphaproteobacteria	Alphaproteobacteria_unclassified	Alphaproteobacteria_unclassified	Alphaproteobacteria_unclassified	Otu00001		0.001	0.809184	0.869199	0.873007	0.893738	0.861282
2	Bacteria	Proteobacteria	Alphaproteobacteria	Rhizobiales	Rhizobiales_unclassified	Rhizobiales_unclassified	Otu00002
3	Bacteria	Proteobacteria	Alphaproteobacteria	Alphaproteobacteria_unclassified	Alphaproteobacteria_unclassified	Alphaproteobacteria_unclassified	Otu00003
4	Bacteria	Proteobacteria	Alphaproteobacteria	SAR11_clade	Clade_I	Clade_Ia	Otu00005
5	Bacteria	Cyanobacteria	Oxyphotobacteria	Synechococcales	Cyanobiaceae	Synechococcus_CC9902	Otu00017
6	Bacteria	Proteobacteria	Alphaproteobacteria	Parvibaculales	PS1_clade	PS1_clade_ge	Otu00022
7	Bacteria	Proteobacteria	Gammaproteobacteria	Gammaproteobacteria_unclassified	Gammaproteobacteria_unclassified	Gammaproteobacteria_unclassified	Otu00027
8	Archaea	Thaumarchaeota	Nitrososphaeria	Nitrosopumilales	Nitrosopumilaceae	Candidatus_Nitrosopumilus	Otu00031
9	Bacteria	Proteobacteria	Gammaproteobacteria	Betaproteobacteriales	Betaproteobacteriales_unclassified	Betaproteobacteriales_unclassified	Otu00036
10	Archaea	Thaumarchaeota	Nitrososphaeria	Nitrosopumilales	Nitrosopumilaceae	Nitrosopumilaceae_unclassified	Otu00051
11	Bacteria	Actinobacteria	Acidimicrobiia	Microtrichales	Microtrichaceae	uncultured	Otu00052
12	Bacteria	Proteobacteria	Alphaproteobacteria	Alphaproteobacteria_unclassified	Alphaproteobacteria_unclassified	Alphaproteobacteria_unclassified	Otu00070
13	Bacteria	Proteobacteria	Alphaproteobacteria	Rhizobiales	Hyphomicrobiaceae	Filomicrobium	Otu00071
14	Bacteria	Proteobacteria	Alphaproteobacteria	Rhizobiales	Methyloligellaceae	uncultured	Otu00077
15	Bacteria	Actinobacteria	Thermoleophilia	Gaiellales	uncultured	uncultured_ge	Otu00167
	S. vesparium CORE
	Domain	Phylum	Class	Order	Family	Genus	OTU		Core Abundance	Sves.19	Sves.21	Sves.22	Sves.34	Sves.35	Sves.36	Sves.37	Mean
1	Bacteria	Proteobacteria	Alphaproteobacteria	Alphaproteobacteria_unclassified	Alphaproteobacteria_unclassified	Alphaproteobacteria_unclassified	Otu00001		0.001	0.943078	0.964558	0.792065	0.961433	0.963158	0.953883	0.96996	0.935448
2	Bacteria	Proteobacteria	Alphaproteobacteria	Rhizobiales	Rhizobiales_unclassified	Rhizobiales_unclassified	Otu00002
3	Bacteria	Proteobacteria	Alphaproteobacteria	Alphaproteobacteria_unclassified	Alphaproteobacteria_unclassified	Alphaproteobacteria_unclassified	Otu00003
4	Bacteria	Proteobacteria	Gammaproteobacteria	Betaproteobacteriales	Betaproteobacteriales_unclassified	Betaproteobacteriales_unclassified	Otu00036
5	Bacteria	Proteobacteria	Alphaproteobacteria	Rhodospirillales	Terasakiellaceae	uncultured	Otu00060
	SW CORE
	Domain	Phylum	Class	Order	Family	Genus	OTU		Core Abundance	SW.2	SW.25	SW.27	SW.29	SW.4	SW.6	Mean
1	Bacteria	Proteobacteria	Alphaproteobacteria	Alphaproteobacteria_unclassified	Alphaproteobacteria_unclassified	Alphaproteobacteria_unclassified	Otu00001		0.001	0.388596	0.687073	0.707381	0.711352	0.388694	0.427488	0.551764
2	Bacteria	Proteobacteria	Alphaproteobacteria	Rhizobiales	Rhizobiales_unclassified	Rhizobiales_unclassified	Otu00002
3	Bacteria	Proteobacteria	Alphaproteobacteria	SAR11_clade	Clade_I	Clade_Ia	Otu00005
4	Bacteria	Proteobacteria	Alphaproteobacteria	SAR11_clade	Clade_III	Clade_III_ge	Otu00009
5	Bacteria	Proteobacteria	Alphaproteobacteria	Rhodobacterales	Rhodobacteraceae	HIMB11	Otu00010
6	Bacteria	Bacteroidetes	Bacteroidia	Flavobacteriales	Cryomorphaceae	uncultured	Otu00014
7	Bacteria	Proteobacteria	Gammaproteobacteria	Oceanospirillales	Litoricolaceae	Litoricola	Otu00016
8	Bacteria	Proteobacteria	Alphaproteobacteria	SAR11_clade	Clade_II	Clade_II_ge	Otu00019
9	Bacteria	Bacteroidetes	Bacteroidia	Flavobacteriales	Flavobacteriaceae	NS5_marine_group	Otu00020
10	Bacteria	Proteobacteria	Alphaproteobacteria	Puniceispirillales	SAR116_clade	SAR116_clade_ge	Otu00032
11	Bacteria	Proteobacteria	Alphaproteobacteria	Puniceispirillales	SAR116_clade	SAR116_clade_ge	Otu00035
12	Bacteria	Proteobacteria	Gammaproteobacteria	Betaproteobacteriales	Betaproteobacteriales_unclassified	Betaproteobacteriales_unclassified	Otu00036
13	Bacteria	Proteobacteria	Gammaproteobacteria	Cellvibrionales	Halieaceae	OM60_NOR5_clade	Otu00037
14	Bacteria	Bacteroidetes	Bacteroidia	Flavobacteriales	Flavobacteriaceae	NS5_marine_group	Otu00054
15	Bacteria	Bacteroidetes	Bacteroidia	Flavobacteriales	NS9_marine_group	NS9_marine_group_ge	Otu00057
16	Bacteria	Bacteroidetes	Bacteroidia	Flavobacteriales	Flavobacteriaceae	NS5_marine_group	Otu00061
17	Bacteria	Bacteroidetes	Bacteroidia	Flavobacteriales	Flavobacteriaceae	NS5_marine_group	Otu00064
18	Bacteria	Proteobacteria	Alphaproteobacteria	Puniceispirillales	SAR116_clade	Candidatus_Puniceispirillum	Otu00075
19	Archaea	Euryarchaeota	Thermoplasmata	Marine_Group_II	Marine_Group_II_fa	Marine_Group_II_ge	Otu00079
20	Bacteria	Bacteroidetes	Bacteroidia	Flavobacteriales	NS9_marine_group	NS9_marine_group_ge	Otu00105
