## Supplemental Table 2 for "Microbiome structure of ecologically important bioeroding sponges (family Clionaidae): The role of host phylogeny and environmental plasticity"

### Sheet: Compiled
Supplemental Table S2		Significantly different abundant OTUs in multiple comparisons among sources according to the false discovery rate (FDR) probabilities. Mean sequence count for the corresponding source is provided with colored values representing higher counts than the other sources compared. The taxonomy affiliation of each OTU is also shown. Sources: Cliona varians, Cliona delitrix, Cliona tumula, Spheciospongia…
SEAWATER VS SPONGES
OTU	Test-Statistic	P	FDR_P	Sponge_mean	Seawater_mean	taxonomy
Otu00001	20.5	0.003996	0.0123355	9081.86	53.8333	Bacteria; Proteobacteria; Alphaproteobacteria; Alphaproteobacteria_unclassified; Alphaproteobacteria_unclassified; Alphaproteobacteria_unclassified
Otu00002	18	0.00999001	0.0244583	6576.55	90.5	Bacteria; Proteobacteria; Alphaproteobacteria; Rhizobiales; Rhizobiales_unclassified; Rhizobiales_unclassified
Otu00003	7	0.000999001	0.0041723	4069.45	23.1667	Bacteria; Proteobacteria; Alphaproteobacteria; Alphaproteobacteria_unclassified; Alphaproteobacteria_unclassified; Alphaproteobacteria_unclassified
Otu00005	2	0.000999001	0.0041723	96.5455	3973.83	Bacteria; Proteobacteria; Alphaproteobacteria; SAR11_clade; Clade_I; Clade_Ia
Otu00009	0	0.000999001	0.0041723	11.6364	2837.67	Bacteria; Proteobacteria; Alphaproteobacteria; SAR11_clade; Clade_III; Clade_III_ge
Otu00010	0	0.000999001	0.0041723	29.0909	2288.5	Bacteria; Proteobacteria; Alphaproteobacteria; Rhodobacterales; Rhodobacteraceae; HIMB11
Otu00011	21.5	0.012987	0.0307359	713.636	6.83333	Bacteria; Proteobacteria; Alphaproteobacteria; Rhizobiales; Rhizobiales_unclassified; Rhizobiales_unclassified
Otu00013	13	0.000999001	0.0041723	427.455	1.66667	Bacteria; Proteobacteria; Gammaproteobacteria; Gammaproteobacteria_unclassified; Gammaproteobacteria_unclassified; Gammaproteobacteria_unclassified
Otu00014	8	0.000999001	0.0041723	18.6818	1734.83	Bacteria; Bacteroidetes; Bacteroidia; Flavobacteriales; Cryomorphaceae; uncultured
Otu00016	0	0.000999001	0.0041723	6.81818	1534.5	Bacteria; Proteobacteria; Gammaproteobacteria; Oceanospirillales; Litoricolaceae; Litoricola
Otu00019	4	0.000999001	0.0041723	20.6364	1160.5	Bacteria; Proteobacteria; Alphaproteobacteria; SAR11_clade; Clade_II; Clade_II_ge
Otu00020	0	0.000999001	0.0041723	7.54545	1240.67	Bacteria; Bacteroidetes; Bacteroidia; Flavobacteriales; Flavobacteriaceae; NS5_marine_group
Otu00023	17.5	0.004995	0.0141858	277.909	2	Bacteria; Proteobacteria; Alphaproteobacteria; Alphaproteobacteria_unclassified; Alphaproteobacteria_unclassified; Alphaproteobacteria_unclassified
Otu00024	10	0.001998	0.00746622	8.40909	1004	Bacteria; Actinobacteria; Acidimicrobiia; Actinomarinales; Actinomarinaceae; Candidatus_Actinomarina
Otu00027	19	0.004995	0.0141858	140	0.333333	Bacteria; Proteobacteria; Gammaproteobacteria; Gammaproteobacteria_unclassified; Gammaproteobacteria_unclassified; Gammaproteobacteria_unclassified
Otu00029	23.5	0.00699301	0.0190963	1.45455	494.667	Bacteria; Bacteroidetes; Bacteroidia; Flavobacteriales; Flavobacteriaceae; NS5_marine_group
Otu00030	26	0.016983	0.0388966	133.273	2.5	Bacteria; Actinobacteria; Actinobacteria_unclassified; Actinobacteria_unclassified; Actinobacteria_unclassified; Actinobacteria_unclassified
Otu00032	0	0.000999001	0.0041723	3.13636	378	Bacteria; Proteobacteria; Alphaproteobacteria; Puniceispirillales; SAR116_clade; SAR116_clade_ge
Otu00035	0	0.000999001	0.0041723	4.81818	336.167	Bacteria; Proteobacteria; Alphaproteobacteria; Puniceispirillales; SAR116_clade; SAR116_clade_ge
Otu00037	0	0.000999001	0.0041723	4.86364	308.5	Bacteria; Proteobacteria; Gammaproteobacteria; Cellvibrionales; Halieaceae; OM60(NOR5)_clade
Otu00038	18	0.002997	0.00967215	80.0909	1.83333	Bacteria; Proteobacteria; Gammaproteobacteria; Oceanospirillales; Pseudohongiellaceae; Pseudohongiella
Otu00045	11.5	0.002997	0.00967215	2.36364	274.833	Bacteria; Bacteroidetes; Bacteroidia; Sphingobacteriales; NS11-12_marine_group; NS11-12_marine_group_ge
Otu00053	22	0.00799201	0.021016	5.31818	194.333	Bacteria; Proteobacteria; Alphaproteobacteria; Rhodobacterales; Rhodobacteraceae; Rhodobacteraceae_unclassified
Otu00054	0	0.000999001	0.0041723	3	196	Bacteria; Bacteroidetes; Bacteroidia; Flavobacteriales; Flavobacteriaceae; NS5_marine_group
Otu00056	1	0.000999001	0.0041723	1.04545	196.167	Bacteria; Proteobacteria; Alphaproteobacteria; Parvibaculales; PS1_clade; PS1_clade_ge
Otu00057	0	0.000999001	0.0041723	7.18182	175.833	Bacteria; Bacteroidetes; Bacteroidia; Flavobacteriales; NS9_marine_group; NS9_marine_group_ge
Otu00060	14.5	0.002997	0.00967215	39.3636	15.6667	Bacteria; Proteobacteria; Alphaproteobacteria; Rhodospirillales; Terasakiellaceae; uncultured
Otu00061	0	0.000999001	0.0041723	0.863636	162.167	Bacteria; Bacteroidetes; Bacteroidia; Flavobacteriales; Flavobacteriaceae; NS5_marine_group
Otu00063	16.5	0.001998	0.00746622	0.545455	153.667	Bacteria; Bacteroidetes; Bacteroidia; Flavobacteriales; Flavobacteriaceae; NS5_marine_group
Otu00064	0	0.000999001	0.0041723	2.36364	141.5	Bacteria; Bacteroidetes; Bacteroidia; Flavobacteriales; Flavobacteriaceae; NS5_marine_group
Otu00067	19.5	0.00899101	0.0227986	8.27273	126.333	Bacteria; Bacteroidetes; Bacteroidia; Flavobacteriales; Flavobacteriaceae; NS5_marine_group
C.varians VS C.tumula VS C.delitrix VS S.vesparium
OTU	Test-Statistic	P	FDR_P	Cvar_mean	Ctum_mean	Cdel_mean	Sves_mean	taxonomy
Otu00001	19.1832	0.000250555	0.0088947	126.143	87.25	46.25	28340.6	Bacteria; Proteobacteria; Alphaproteobacteria; Alphaproteobacteria_unclassified; Alphaproteobacteria_unclassified; Alphaproteobacteria_unclassified
Otu00002	19.4458	0.000221095	0.0088947	20300.6	131	81.5	247.143	Bacteria; Proteobacteria; Alphaproteobacteria; Rhizobiales; Rhizobiales_unclassified; Rhizobiales_unclassified
Otu00003	10.0159	0.0184318	0.0406444	37.1429	22196.5	43.25	44.1429	Bacteria; Proteobacteria; Alphaproteobacteria; Alphaproteobacteria_unclassified; Alphaproteobacteria_unclassified; Alphaproteobacteria_unclassified
Otu00004	11.759	0.008256	0.0406444	15	20.5	10908.2	19.1429	Bacteria; Proteobacteria; Gammaproteobacteria; Betaproteobacteriales; Betaproteobacteriales_unclassified; Betaproteobacteriales_unclassified
Otu00005	10.0925	0.0177958	0.0406444	51.1429	50	338	30.5714	Bacteria; Proteobacteria; Alphaproteobacteria; SAR11_clade; Clade_I; Clade_Ia
Otu00006	10.211	0.0168553	0.0406444	10.5714	12.25	5251	8.71429	Bacteria; Proteobacteria; Gammaproteobacteria; Gammaproteobacteria_unclassified; Gammaproteobacteria_unclassified; Gammaproteobacteria_unclassified
Otu00007	15.285	0.00158864	0.0195104	12	8	6	19.7143	Bacteria; Proteobacteria; Alphaproteobacteria; Alphaproteobacteria_unclassified; Alphaproteobacteria_unclassified; Alphaproteobacteria_unclassified
Otu00008	9.53303	0.0229826	0.0429411	7.42857	6.75	3481	6.28571	Bacteria; Proteobacteria; Gammaproteobacteria; Gammaproteobacteria_unclassified; Gammaproteobacteria_unclassified; Gammaproteobacteria_unclassified
Otu00011	11.4558	0.00949995	0.0406444	2219.71	8.5	7.5	14	Bacteria; Proteobacteria; Alphaproteobacteria; Rhizobiales; Rhizobiales_unclassified; Rhizobiales_unclassified
Otu00012	9.61325	0.0221566	0.0429411	3.42857	3.25	2092.75	3.14286	Bacteria; Proteobacteria; Gammaproteobacteria; Gammaproteobacteria_unclassified; Gammaproteobacteria_unclassified; Gammaproteobacteria_unclassified
Otu00013	9.89686	0.0194635	0.0406444	4.28571	12.5	2324.75	3.57143	Bacteria; Proteobacteria; Gammaproteobacteria; Gammaproteobacteria_unclassified; Gammaproteobacteria_unclassified; Gammaproteobacteria_unclassified
Otu00015	15.1523	0.00169104	0.0195104	1401	4.5	2	3.57143	Bacteria; Proteobacteria; Deltaproteobacteria; Bdellovibrionales; Bdellovibrionaceae; Bdellovibrio
Otu00017	10.0441	0.0181946	0.0406444	17	299.25	325	82.8571	Bacteria; Cyanobacteria; Oxyphotobacteria; Synechococcales; Cyanobiaceae; Synechococcus_CC9902
Otu00019	11.0303	0.011563	0.0406444	9.57143	16	68.75	6.85714	Bacteria; Proteobacteria; Alphaproteobacteria; SAR11_clade; Clade_II; Clade_II_ge
Otu00021	9.95625	0.0189417	0.0406444	9.57143	6.75	45.25	7.28571	Bacteria; Proteobacteria; Alphaproteobacteria; Rhodospirillales; AEGEAN-169_marine_group; AEGEAN-169_marine_group_ge
Otu00022	10.626	0.01393	0.0406444	4.85714	1618.75	3	6.71429	Bacteria; Proteobacteria; Alphaproteobacteria; Parvibaculales; PS1_clade; PS1_clade_ge
Otu00023	13.6997	0.00334381	0.0296763	863.571	4.5	2.5	5.85714	Bacteria; Proteobacteria; Alphaproteobacteria; Alphaproteobacteria_unclassified; Alphaproteobacteria_unclassified; Alphaproteobacteria_unclassified
Otu00024	9.54971	0.0228084	0.0429411	6	4	24.75	4	Bacteria; Actinobacteria; Acidimicrobiia; Actinomarinales; Actinomarinaceae; Candidatus_Actinomarina
Otu00026	10.2627	0.0164605	0.0406444	3.14286	2	26.25	1.85714	Bacteria; Cyanobacteria; Oxyphotobacteria; Synechococcales; Cyanobiaceae; Prochlorococcus_MIT9313
Otu00027	9.76746	0.0206498	0.0418896	1.42857	760.25	3.5	2.14286	Bacteria; Proteobacteria; Gammaproteobacteria; Gammaproteobacteria_unclassified; Gammaproteobacteria_unclassified; Gammaproteobacteria_unclassified
Otu00028	10.1428	0.0173901	0.0406444	1.28571	1.75	560.75	1.14286	Bacteria; Proteobacteria; Proteobacteria_unclassified; Proteobacteria_unclassified; Proteobacteria_unclassified; Proteobacteria_unclassified
Otu00030	14.8784	0.00192356	0.0195104	409.429	3.25	3.25	5.71429	Bacteria; Actinobacteria; Actinobacteria_unclassified; Actinobacteria_unclassified; Actinobacteria_unclassified; Actinobacteria_unclassified
Otu00033	11.5301	0.00917903	0.0406444	4	0.75	62.25	1.85714	Bacteria; Proteobacteria; Gammaproteobacteria; SAR86_clade; SAR86_clade_fa; SAR86_clade_ge
Otu00037	11.2784	0.010312	0.0406444	3.14286	1.5	14	3.28571	Bacteria; Proteobacteria; Gammaproteobacteria; Cellvibrionales; Halieaceae; OM60(NOR5)_clade
Otu00038	11.9426	0.00758226	0.0406444	241.857	4	7	3.57143	Bacteria; Proteobacteria; Gammaproteobacteria; Oceanospirillales; Pseudohongiellaceae; Pseudohongiella
Otu00039	12.8074	0.00507212	0.036012	4.85714	3	19.75	1.28571	Bacteria; Proteobacteria; Gammaproteobacteria; SAR86_clade; SAR86_clade_fa; SAR86_clade_ge
Otu00041	10.2659	0.0164363	0.0406444	0.857143	1.5	363.25	0.857143	Bacteria; Proteobacteria; Gammaproteobacteria; Gammaproteobacteria_unclassified; Gammaproteobacteria_unclassified; Gammaproteobacteria_unclassified
Otu00042	10.1114	0.0176422	0.0406444	3	2.75	25.25	2.85714	Bacteria; Proteobacteria; Alphaproteobacteria; SAR11_clade; Clade_I; Clade_Ib
Otu00044	15.2684	0.00160109	0.0195104	247.571	5.25	2.5	4.14286	Bacteria; Proteobacteria; Alphaproteobacteria; Rhizobiales; Rhizobiales_unclassified; Rhizobiales_unclassified
Otu00047	10.8707	0.012446	0.0406444	1.14286	1.5	9	1	Bacteria; Proteobacteria; Alphaproteobacteria; Puniceispirillales; SAR116_clade; SAR116_clade_ge
Otu00050	11.0038	0.0117051	0.0406444	1	1	270.75	1.57143	Bacteria; Proteobacteria; Alphaproteobacteria; Parvibaculales; PS1_clade; PS1_clade_ge
Otu00053	13.3965	0.00385301	0.030396	1.71429	2.75	22	0.857143	Bacteria; Proteobacteria; Alphaproteobacteria; Rhodobacterales; Rhodobacteraceae; Rhodobacteraceae_unclassified
Otu00057	11.3716	0.00987712	0.0406444	3.42857	0.75	25.5	4.14286	Bacteria; Bacteroidetes; Bacteroidia; Flavobacteriales; NS9_marine_group; NS9_marine_group_ge
Otu00058	11.691	0.00852032	0.0406444	1.42857	0.25	12	1	Bacteria; Proteobacteria; Alphaproteobacteria; SAR11_clade; Clade_I; Clade_Ib
Otu00060	15.1507	0.00169231	0.0195104	50.4286	26.75	15.75	49	Bacteria; Proteobacteria; Alphaproteobacteria; Rhodospirillales; Terasakiellaceae; uncultured
Otu00062	10.0314	0.0183014	0.0406444	4.14286	2.25	29	1.28571	Bacteria; Proteobacteria; Gammaproteobacteria; SAR86_clade; SAR86_clade_fa; SAR86_clade_ge
Otu00065	10.1289	0.0175017	0.0406444	2.71429	1	12	0.428571	Bacteria; Proteobacteria; Gammaproteobacteria; SAR86_clade; SAR86_clade_fa; SAR86_clade_ge
Otu00067	10.3865	0.0155509	0.0406444	4	0.5	35	1.71429	Bacteria; Bacteroidetes; Bacteroidia; Flavobacteriales; Flavobacteriaceae; NS5_marine_group
C.varians VS HABITATS
OTU	Test-Statistic	P	FDR_P	CvarFlats_mean	CvarReef_mean	taxonomy
Otu00002*	0	0.000999001	0.00337757	25033.2	13990.3	Bacteria; Proteobacteria; Alphaproteobacteria; Rhizobiales; Rhizobiales_unclassified; Rhizobiales_unclassified
Otu00011	0	0.000999001	0.00337757	15.5	5158.67	Bacteria; Proteobacteria; Alphaproteobacteria; Rhizobiales; Rhizobiales_unclassified; Rhizobiales_unclassified
Otu00017	0	0.000999001	0.00337757	3	35.6667	Bacteria; Cyanobacteria; Oxyphotobacteria; Synechococcales; Cyanobiaceae; Synechococcus_CC9902
Otu00021	0	0.000999001	0.00337757	6.25	14	Bacteria; Proteobacteria; Alphaproteobacteria; Rhodospirillales; AEGEAN-169_marine_group; AEGEAN-169_marine_group_ge
Otu00023	0	0.000999001	0.00337757	1504	9.66667	Bacteria; Proteobacteria; Alphaproteobacteria; Alphaproteobacteria_unclassified; Alphaproteobacteria_unclassified; Alphaproteobacteria_unclassified
Otu00025	0	0.000999001	0.00337757	3	1661	Bacteria; Proteobacteria; Gammaproteobacteria; Oceanospirillales; Endozoicomonadaceae; Endozoicomonas
Otu00026	0	0.000999001	0.00337757	1.5	5.33333	Bacteria; Cyanobacteria; Oxyphotobacteria; Synechococcales; Cyanobiaceae; Prochlorococcus_MIT9313
Otu00031	0	0.000999001	0.00337757	0.5	63.6667	Archaea; Thaumarchaeota; Nitrososphaeria; Nitrosopumilales; Nitrosopumilaceae; Candidatus_Nitrosopumilus
Otu00033	0	0.000999001	0.00337757	1.25	7.66667	Bacteria; Proteobacteria; Gammaproteobacteria; SAR86_clade; SAR86_clade_fa; SAR86_clade_ge
Otu00036*	0	0.000999001	0.00337757	52.5	117	Bacteria; Proteobacteria; Gammaproteobacteria; Betaproteobacteriales; Betaproteobacteriales_unclassified; Betaproteobacteriales_unclassified
Otu00038	0	0.000999001	0.00337757	418.25	6.66667	Bacteria; Proteobacteria; Gammaproteobacteria; Oceanospirillales; Pseudohongiellaceae; Pseudohongiella
Otu00039	0	0.000999001	0.00337757	2.25	8.33333	Bacteria; Proteobacteria; Gammaproteobacteria; SAR86_clade; SAR86_clade_fa; SAR86_clade_ge
Otu00046	0	0.000999001	0.00337757	0.25	294.333	Bacteria; Proteobacteria; Gammaproteobacteria; Oceanospirillales; Endozoicomonadaceae; Endozoicomonas
Otu00051	0	0.000999001	0.00337757	0.5	103.667	Archaea; Thaumarchaeota; Nitrososphaeria; Nitrosopumilales; Nitrosopumilaceae; Nitrosopumilaceae_unclassified
Otu00052	0	0.000999001	0.00337757	0.25	176.333	Bacteria; Actinobacteria; Acidimicrobiia; Microtrichales; Microtrichaceae; uncultured
Otu00058	0	0.000999001	0.00337757	0.5	2.66667	Bacteria; Proteobacteria; Alphaproteobacteria; SAR11_clade; Clade_I; Clade_Ib
Otu00060*	0	0.000999001	0.00337757	45.75	56.6667	Bacteria; Proteobacteria; Alphaproteobacteria; Rhodospirillales; Terasakiellaceae; uncultured
Otu00068	0	0.000999001	0.00337757	0	224	Archaea; Thaumarchaeota; Nitrososphaeria; Nitrososphaerales; Nitrososphaeraceae; Nitrososphaeraceae_ge
Otu00070	0	0.000999001	0.00337757	0.5	95	Bacteria; Proteobacteria; Alphaproteobacteria; Alphaproteobacteria_unclassified; Alphaproteobacteria_unclassified; Alphaproteobacteria_unclassified
Otu00071	0	0.000999001	0.00337757	0.25	53.6667	Bacteria; Proteobacteria; Alphaproteobacteria; Rhizobiales; Hyphomicrobiaceae; Filomicrobium
Otu00077	0	0.000999001	0.00337757	0.75	203.333	Bacteria; Proteobacteria; Alphaproteobacteria; Rhizobiales; Methyloligellaceae; uncultured
S. vesparium VS HABITATS
OTU	Test-Statistic	P	FDR_P	SvesFlats_mean	SvesReef_mean	taxonomy
Otu00003*	0	0.000999001	0.00591076	33.5	58.3333	Bacteria; Proteobacteria; Alphaproteobacteria; Alphaproteobacteria_unclassified; Alphaproteobacteria_unclassified; Alphaproteobacteria_unclassified
Otu00010	0	0.000999001	0.00591076	47	16.3333	Bacteria; Proteobacteria; Alphaproteobacteria; Rhodobacterales; Rhodobacteraceae; HIMB11
Otu00014	0	0.000999001	0.00591076	46.5	1.33333	Bacteria; Bacteroidetes; Bacteroidia; Flavobacteriales; Cryomorphaceae; uncultured
Otu00017	0	0.000999001	0.00591076	4.75	187	Bacteria; Cyanobacteria; Oxyphotobacteria; Synechococcales; Cyanobiaceae; Synechococcus_CC9902
Otu00020	0	0.000999001	0.00591076	19	1.66667	Bacteria; Bacteroidetes; Bacteroidia; Flavobacteriales; Flavobacteriaceae; NS5_marine_group
Otu00021	0	0.000999001	0.00591076	5	10.3333	Bacteria; Proteobacteria; Alphaproteobacteria; Rhodospirillales; AEGEAN-169_marine_group; AEGEAN-169_marine_group_ge
Otu00025	0	0.000999001	0.00591076	3.5	1.33333	Bacteria; Proteobacteria; Gammaproteobacteria; Oceanospirillales; Endozoicomonadaceae; Endozoicomonas
Otu00031	0	0.000999001	0.00591076	1.25	10.3333	Archaea; Thaumarchaeota; Nitrososphaeria; Nitrosopumilales; Nitrosopumilaceae; Candidatus_Nitrosopumilus
Otu00033	0	0.000999001	0.00591076	0.75	3.33333	Bacteria; Proteobacteria; Gammaproteobacteria; SAR86_clade; SAR86_clade_fa; SAR86_clade_ge
Otu00055	0	0.000999001	0.00591076	0.75	3	Bacteria; Proteobacteria; Alphaproteobacteria; Rhodobacterales; Rhodobacteraceae; uncultured
Otu00056	0	0.000999001	0.00591076	2.5	0	Bacteria; Proteobacteria; Alphaproteobacteria; Parvibaculales; PS1_clade; PS1_clade_ge
Otu00070	0	0.000999001	0.00591076	0	57.3333	Bacteria; Proteobacteria; Alphaproteobacteria; Alphaproteobacteria_unclassified; Alphaproteobacteria_unclassified; Alphaproteobacteria_unclassified
C.varians VS S.vesparium (Inshore)
OTU	Test-Statistic	P	FDR_P
No significant differences
C.varians VS C.tumula VS C.delitrix VS S.vesparium (Offshore)
OTU	Test-Statistic	P	FDR_P
No significant differences
